# The structural context of PTMs at a proteome wide scale

**DOI:** 10.1101/2022.02.23.481596

**Authors:** Isabell Bludau, Sander Willems, Wen-Feng Zeng, Maximilian T. Strauss, Fynn M. Hansen, Maria C. Tanzer, Ozge Karayel, Brenda A. Schulman, Matthias Mann

## Abstract

The recent revolution in computational protein structure prediction provides folding models for entire proteomes, which can now be integrated with large-scale experimental data. Mass spectrometry (MS)-based proteomics has identified and quantified tens of thousands of post-translational modifications (PTMs), most of them of uncertain functional relevance. In this study, we determine the structural context of these PTMs and investigate how this information can be leveraged to pinpoint potential regulatory sites. Our analysis uncovers global patterns of PTM occurrence across folded and intrinsically disordered regions. We found that this information can help to distinguish regulatory PTMs from those marking improperly folded proteins. Interestingly, the human proteome contains thousands of proteins that have large folded domains linked by short, unstructured regions that are strongly enriched in regulatory phosphosites. These include well-known kinase activation loops that induce protein conformational changes upon phosphorylation. This regulatory mechanism appears to be widespread in kinases but also occurs in other protein families such as solute carriers. It is not limited to phosphorylation but includes ubiquitination and acetylation sites as well. Furthermore, we performed three-dimensional proximity analysis which revealed examples of spatial co-regulation of different PTM types and potential PTM crosstalk. To enable the community to build upon these first analyses, we provide tools for 3D visualization of proteomics data and PTMs as well as python libraries for data accession and processing.
