## Supplementary Dataset 3 for "The structural context of PTMs at a proteome wide scale"

### Sheet: cluster_prots_covid_p_df
protein_id	ptm	n_ptms	pvalue_1d	pvalue_3d	pvalue_1d_adj_bh	pvalue_3d_adj_bh
P15121	covid_p	4.0	0.6396	0.0028	0.7908102362204724	0.03256296296296297
P21333	covid_p	26.0	0.0037	0.0104	0.024719148936170214	0.048740298507462684
P15531	covid_p	6.0	0.0007	0.0035	0.011568421052631579	0.03417058823529412
P23443	covid_p	4.0	0.0	0.0008	0.0	0.019323076923076925
P08559	covid_p	6.0	0.0022	0.0001	0.01918888888888889	0.005233333333333334
Q9UF83	covid_p	5.0	0.0178	0.0016	0.048601739130434786	0.02512
